# Antioxidant nanozyme counteracts HIV-1 by modulating intracellular redox potential

**DOI:** 10.1101/2020.08.15.252098

**Authors:** Shalini Singh, Sourav Ghosh, Virender Kumar Pal, MohamedHusen Munshi, Raju S Rajmani, Govindasamy Mugesh, Amit Singh

## Abstract

Reactive oxygen species (ROS) regulates the proliferation of human immunodeficiency virus (HIV-1) and *Mycobacterium tuberculosis* (*Mtb*) inside the infected immune cells. However, the application of this knowledge to develop therapeutic strategies remained unsuccessful due to unfavorable consequences of manipulating cellular antioxidant systems that respond to ROS. Here, we show that vanadium pentoxide (V_2_O_5_) nanosheets functionally mimic the activity of natural glutathione peroxidase (GPX) to mitigate ROS associated with HIV-1 infection without triggering detrimental changes in cellular physiology. Using genetic reporters of glutathione (GSH) redox potential (*E_GSH_*; Grx1-roGFP2) and H_2_O_2_ (Orp1-roGFP2), we showed that V_2_O_5_-nanosheets catalyze GSH-dependent neutralization of ROS in HIV-1 infected cells. Notably, V_2_O_5_-nanosheets uniformly blocked HIV-1 reactivation, multiplication, and impaired survival of drug-resistant *Mtb* during HIV-TB co-infection. Mechanistically, V_2_O_5_-nanosheets suppressed HIV-1 by affecting the expression of pathways coordinating redox balance, virus transactivation (*e.g.,* NF-κB and FOS), inflammation, and apoptosis. Importantly, a combination of V_2_O_5_-nanosheets with a pharmacological inhibitor of NF-κB (BAY11-7082) abrogated activation of HIV-1 from latency. Lastly, V_2_O_5_-nanosheets counteracted ROS, disease pathophysiology, and virus expression in HIV-1 transgenic mice. Our data successfully revealed the usefulness of V_2_O_5_-nanosheets against human pathogens and suggest nanozymes as future platforms to develop interventions against infectious diseases.

**Significance Statement:** Redox stress, such as those caused by the deregulation of the antioxidant glutathione, promotes the multiplication of human immunodeficiency virus-1 (HIV-1) and *Mycobacterium tuberculosis* (*Mtb*). Here we present a vanadium pentoxide (V_2_O_5_)-based antioxidant nanozyme that targets cells infected with HIV-1. The nanozyme, by mimicking the activity of glutathione peroxidase, reprograms redox signaling to subvert HIV-1 from monocytes, lymphocytes, and HIV-1 transgenic mice. Treatment with nanozyme bolsters the antiviral potential of immune cells by reducing the expression of genes involved in virus activation, inflammation, and apoptosis. The nanozyme also inhibited the proliferation of *Mtb*, which is a major cause of lethality in HIV patients. These V_2_O_5_-based nanozymes may be applied to numerous human pathogens where redox signaling contributes to disease progression.
