## Supplementary material for "Antioxidant nanozyme counteracts HIV-1 by modulating intracellular redox potential": Table S1A, S1B, and S1C

### Sheet: S1A.Nanostring Genelist
Table S1A. List of Genes and probes used for nCounter Gene Expression analysis
Sr. No.	Gene Name	Target sequence
1	ABCF1	GATGTCCTCCCGCCAAGCCATGTTAGAAAATGCATCTGACATCAAGCTGGAGAAGTTCAGCATCTCCGCTCATGGCAAGGAGCTGTTCGTCAATGCAGAC
2	ACTB	TGCAGAAGGAGATCACTGCCCTGGCACCCAGCACAATGAAGATCAAGATCATTGCTCCTCCTGAGCGCAAGTACTCCGTGTGGATCGGCGGCTCCATCCT
3	AHCY	ATCCTTGGCCGGCACTTTGAGCAGATGAAGGATGATGCCATTGTGTGTAACATTGGACACTTTGACGTGGAGATCGATGTCAAGTGGCTCAACGAGAACG
4	AKR1C2	CTGCAGAGGTTCCTAAAAGTAAAGCTCTAGAGGCCGTCAAATTGGCAATAGAAGCCGGGTTCCACCATATTGATTCTGCACATGTTTACAATAATGAGGA
5	ALB	TCTTACCAAAGTCCACACGGAATGCTGCCATGGAGATCTGCTTGAATGTGCTGATGACAGGGCGGACCTTGCCAAGTATATCTGTGAAAATCAAGATTCG
6	ALOX12	TTACAGCCCGGAATGAGCAACTTGACTGGCCCTATGAATATCTGAAGCCCAGCTGCATAGAGAACAGTGTCACCATCTGAGCCCTAGAGTGACTCTACCT
7	AOX1	GCGATAGTCAATTCAGGAATGAGAGTCTTTTTTGGAGAAGGGGATGGCATTATTAGAGAGTTATGCATCTCATATGGAGGCGTTGGTCCAGCCACCATCT
8	APOBEC3G	GAAAAGAGACGGTCCGCGTGCCACCATGAAGATCATGAATTATGACGAATTTCAGCACTGTTGGAGCAAGTTCGTGTACAGCCAAAGAGAGCTATTTGAG
9	APOE	GGGCTGCGTTGCTGGTCACATTCCTGGCAGGATGCCAGGCCAAGGTGGAGCAAGCGGTGGAGACAGAGCCGGAGCCCGAGCTGCGCCAGCAGACCGAGTG
10	ATOX1	GCTGAAGCTGTCTCTCGGGTCCTCAATAAGCTTGGAGGAGTTAAGTATGACATTGACCTGCCCAACAAGAAGGTCTGCATTGAATCTGAGCACAGCATGG
11	B2M	CGGGCATTCCTGAAGCTGACAGCATTCGGGCCGAGATGTCTCGCTCCGTGGCCTTAGCTGTGCTCGCGCTACTCTCTCTTTCTGGCCTGGAGGCTATCCA
12	BAD	AGGGAGGGCTGACCCAGATTCCCTTCCGGTGCGTGTGAAGCCACGGAAGGCTTGGTCCCATCGGAAGTTTTGGGTTTTCCGCCCACAGCCGCCGGAAGTG
13	BAG2	AAGAGTCATTTAATGTCGCTCTACAGTGCATGTTCATCTGAGGTGCCACATGGGCCAGTTGATCAGAAGTTTCAATCCATAGTAATTGGCTGTGCTCTTG
14	BANF1	GGAGGAAAGGGGTTTTGACAAGGCCTATGTTGTCCTTGGCCAGTTTCTGGTGCTAAAGAAAGATGAAGACCTCTTCCGGGAATGGCTGAAAGACACTTGT
15	BAX	TTTTTCCGAGTGGCAGCTGACATGTTTTCTGACGGCAACTTCAACTGGGGCCGGGTTGTCGCCCTTTTCTACTTTGCCAGCAAACTGGTGCTCAAGGCCC
16	BCL2	GTGAAGCAGAAGTCTGGGAATCGATCTGGAAATCCTCCTAATTTTTACTCCCTCTCCCCGCGACTCCTGATTCATTGGGAAGTTTCAAATCAGCTATAAC
17	BHMT	CGCAGCGGGAAGGCTCGCCTAGTCGGTCCGCATCCGTGTCGACCACCTGTCTGGACACCACGAAGATGCCACCCGTTGGGGGCAAAAAGGCCAAGAAGGG
18	BNIP3	AGGGGGCATATTCTCTGCAGAATTTCTGAAAGTTTTCCTTCCATCTCTGCTGCTCTCTCATTTGCTGGCCATCGGATTGGGGATCTATATTGGAAGGCGT
19	BTRC	ACACCTACATCTCCAGATAAATAACCATACACTGACCTCATACTTGCCCAGGACCCATTAAAGTTGCGGTATTTAACGTATCTGCCAATACCAGGATGAG
20	CASP3	ACTCCACAGCACCTGGTTATTATTCTTGGCGAAATTCAAAGGATGGCTCCTGGTTCATCCAGTCGCTTTGTGCCATGCTGAAACAGTATGCCGACAAGCT
21	CASP8	AGATGGACTTCAGCAGAAATCTTTATGATATTGGGGAACAACTGGACAGTGAAGATCTGGCCTCCCTCAAGTTCCTGAGCCTGGACTACATTCCGCAAAG
22	CAT	ATGCTTCAGGGCCGCCTTTTTGCCTATCCTGACACTCACCGCCATCGCCTGGGACCCAATTATCTTCATATACCTGTGAACTGTCCCTACCGTGCTCGAG
23	CBS	GCGGGAGCGTGAAGGACCGCATCAGCCTGCGGATGATTGAGGATGCTGAGCGCGACGGGACGCTGAAGCCCGGGGACACGATTATCGAGCCGACATCCGG
24	CBX5	TATGAAGAGAGACTGACATGGCATGCATATCCTGAGGATGCGGAAAACAAAGAGAAAGAAACAGCAAAGAGCTAAAGGAGGGGATGGTCTCTGTCATTTC
25	CCL2	GAGGAACCGAGAGGCTGAGACTAACCCAGAAACATCCAATTCTCAAACTGAAGCTCGCACTCTCGCCTCCAGCATGAAAGTCTCTGCCGCCCTTCTGTGC
26	CCL3	CTGTGTAGGCAGTCATGGCACCAAAGCCACCAGACTGACAAATGTGTATCGGATGCTTTTGTTCAGGGCTGTGATCGGCCTGGGGAAATAATAAAGATGC
27	CCL4	GAAGCTTCCTCGCAACTTTGTGGTAGATTACTATGAGACCAGCAGCCTCTGCTCCCAGCCAGCTGTGGTATTCCAAACCAAAAGAAGCAAGCAAGTCTGT
28	CCL5	AGTGTGTGCCAACCCAGAGAAGAAATGGGTTCGGGAGTACATCAACTCTTTGGAGATGAGCTAGGATGGAGAGTCCTTGAACCTGAACTTACACAAATTT
29	CCL8	AAGGAGAGATGGGTCAGGGATTCCATGAAGCATCTGGACCAAATATTTCAAAATCTGAAGCCATGAGCCTTCATACATGGACTGAGAGTCAGAGCTTGAA
30	CCNT1	GCACAAGACTCACCCATCTAATCATCATCATCATCATAATCACCACTCACACAAGCACTCTCATTCCCAACTTCCAGTTGGTACTGGGAACAAACGTCCT
31	CCR2	TCTGATCTGCTTTTTCTTATTACTCTCCCATTGTGGGCTCACTCTGCTGCAAATGAGTGGGTCTTTGGGAATGCAATGTGCAAATTATTCACAGGGCTGT
32	CCR3	CAGTGCTCTTTACCCAGAGGATACAGTATATAGCTGGAGGCATTTCCACACTCTGAGAATGACCATCTTCTGTCTCGTTCTCCCTCTGCTCGTTATGGCC
33	CCR4	TCCCTTCCTGGCTTTCTGTTCAGCACTTGTTATACTGAGCGCAACCATACCTACTGCAAAACCAAGTACTCTCTCAACTCCACGACGTGGAAGGTTCTCA
34	CCR5	TAGGAACATACTTCAGCTCACACATGAGATCTAGGTGAGGATTGATTACCTAGTAGTCATTTCATGGGTTGTTGGGAGGATTCTATGAGGCAACCACAGG
35	CCS	GGGTCCAGAATGGCTTCGGATTCGGGGAACCAGGGGACCCTCTGCACGTTGGAGTTCGCGGTGCAGATGACCTGTCAGAGCTGTGTGGACGCGGTGCGCA
36	CD209	TAGAGCTTGTTTTTCTGGCCCATCCTTGGAGCTTTATGAGTGAGCTGGTGTGGGATGCCTTTGGGGGTGGACTTGTGTTCCAAGAATCCACTCTCTCTTC
37	CD247	TGGCAGGACAGGAAAAACCCGTCAATGTACTAGGATACTGCTGCGTCATTACAGGGCACAGGCCATGGATGGAAAACGCTCTCTGCTCTGCTTTTTTTCT
38	CD4	TGGCAGGCGGAGAGGGCTTCCTCCTCCAAGTCTTGGATCACCTTTGACCTGAAGAACAAGGAAGTGTCTGTAAAACGGGTTACCCAGGACCCTAAGCTCC
39	CD44	ACACCATGGACAAGTTTTGGTGGCACGCAGCCTGGGGACTCTGCCTCGTGCCGCTGAGCCTGGCGCAGATCGATTTGAATATAACCTGCCGCTTTGCAGG
40	CD69	AGGACATGAACTTTCTAAAACGATACGCAGGTAGAGAGGAACACTGGGTTGGACTGAAAAAGGAACCTGGTCACCCATGGAAGTGGTCAAATGGCAAAGA
41	CD74	TTCAGCCCCCAGCCCCTCCCCCATCTCCCACCCTGTACCTCATCCCATGAGACCCTGGTGCCTGGCTCTTTCGTCACCCTTGGACAAGACAAACCAAGTC
42	CDK7	CTGAGGAACAGTGGCCGGACATGTGTAGTCTTCCAGATTATGTGACATTTAAGAGTTTCCCTGGAATACCTTTGCATCACATCTTCAGTGCAGCAGGAGA
43	CDK9	GGTGTTCGACTTCTGCGAGCATGACCTTGCTGGGCTGTTGAGCAATGTTTTGGTCAAGTTCACGCTGTCTGAGATCAAGAGGGTGATGCAGATGCTGCTT
44	CDKN1A	CATGTGTCCTGGTTCCCGTTTCTCCACCTAGACTGTAAACCTCTCGAGGGCAGGGACCACACCCTGTACTGTTCTGTGTCTTTCACAGCTCCTCCCACAA
45	CDO1	TGAATAATAGAGGAACTTACGGCACTCTGCCATTTGTTAATGAAAGGAAGTGCAGAGGATTTAGAAAAGTACATGATCCCCAGACCACAACAAACCAAAA
46	CEBPB	CAACCGCACATGCAGATGGGGCTCCCGCCCGTGGTGTTATTTAAAGAAGAAACGTCTATGTGTACAGATGAATGATAAACTCTCTGCTTCTCCCTCTGCC
47	COPS6	CAGATTTTTATGATCAATGCAACGACGTGGGGCTCATGGCCTACCTCGGCACCATCACCAAAACGTGCAACACCATGAACCAGTTTGTGAACAAGTTCAA
48	CR2	GGTGTCAAGCAAATAATATGTGGGGGCCGACACGACTACCAACCTGTGTAAGTGTTTTCCCTCTCGAGTGTCCAGCACTTCCTATGATCCACAATGGACA
49	CSAD	CTGCACTGACCTGTGCTGATATGGACTTCCTCCTCAACGAGCTGGAGCGGCTAGGCCAGGACCTGTGAGCCTTCTCTGTCTTGCTGCCGGCCTTGATACC
50	CTH	CCTCTGCAATCGAGGTCTGAAGACTCTACATGTCCGAATGGAAAAGCATTTCAAAAACGGAATGGCAGTTGCCCAGTTCCTGGAATCTAATCCTTGGGTA
51	CX3CL1	CCCCGGAGCTGTGGTAGTAATTCATATGTCCTGGTGCCCGTGTGAACTCCTCTGGCCTGTGTCTAGTTGTTTGATTCAGACAGCTGCCTGGGATCCCTCA
52	CXCL12	CCGCCCGCCCGCCCGCCCGCGCCATGAACGCCAAGGTCGTGGTCGTGCTGGTCCTCGTGCTGACCGCGCTCTGCCTCAGCGACGGGAAGCCCGTCAGCCT
53	CXCL8	ACAGCAGAGCACACAAGCTTCTAGGACAAGAGCCAGGAAGAAACCACCGGAAGGAACCATCTCACTGTGTGTAAACATGACTTCCAAGCTGGCCGTGGCT
54	CXCR4	ATTGATGTGTGTCTAGGCAGGACCTGTGGCCAAGTTCTTAGTTGCTGTATGTCTCGTGGTAGGACTGTAGAAAAGGGAACTGAACATTCCAGAGCGTGTA
55	CYBB	TTTGAAGCATGAAAAAAGAGGGTTGGAGGTGGAGAATTAACCTCCTGCCATGACTCTGGCTCATCTAGTCCTGCTCCTTGTGCTATAAAATAAATGCAGA
56	CYGB	AAGCACAAGGTGGAACCGGTGTACTTCAAGATCCTCTCTGGGGTCATTCTGGAGGTGGTCGCCGAGGAATTTGCCAGTGACTTCCCACCTGAGACGCAGA
57	DHCR24	CAGAGCCCAGCAAGCTGAATAGCATTGGCAATTACTACAAGCCGTGGTTCTTTAAGCATGTGGAGAACTATCTGAAGACAAACCGAGAGGGCCTGGAGTA
58	DUOX1	TGAGCCCACACCTCACCTCTGTTCTTCCTATTTCTGGCTGCCTCAGCCTTCTCTGATTTCCCACCTCCCAACCTTGTTCCAGGTGGCCATAGTCAGTCAC
59	DUOX2	AGGCACATCGTGTGTGTGGCAATCTTCTCGGCCATCTGTGTTGGCGTGTTTGCAGATCGTGCTTACTACTATGGCTTTGCCTCGCCACCCTCGGACATTG
60	DUSP1	TCAAGAATGCTGGAGGAAGGGTGTTTGTCCACTGCCAGGCAGGCATTTCCCGGTCAGCCACCATCTGCCTTGCTTACCTTATGAGGACTAATCGAGTCAA
61	ELANE	ACTTCTGCGGCGCCACCCTGATTGCGCCCAACTTCGTCATGTCGGCCGCGCACTGCGTGGCGAATGTAAACGTCCGCGCGGTGCGGGTGGTCCTGGGAGC
62	EP300	CCAGCCAGGCCCAACAGAGCAGTCCTGGATTAGGTTTGATAAATAGCATGGTCAAAAGCCCAATGACACAGGCAGGCTTGACTTCTCCCAACATGGGGAT
63	EPHX2	AGGAAGTGCTCCGAGACCGCTAAAGTCTGCCTCCCCAAGAATTTCTCCATAAAAGAAATCTTTGACAAGGCGATTTCAGCCAGAAAGATCAACCGCCCCA
64	EPX	GACAGGTTCTGGTGGCAGAAACGAGGTGTTTTCACCAAAAGACAGCGCAAGGCCCTGAGCAGAATTTCCTTGTCTCGAATTATATGTGACAATACCGGTA
65	ETHE1	GAGGACTCTGAACCCTCGGCTCACCCTCAGCTGTGAGGAGTTTGTCAAAATCATGGGCAACCTGAACTTGCCTAAACCTCAGCAGATAGACTTTGCTGTT
66	FCAR	TGCTGAGATTATAGGCATGAGCCACCACGCCTGGCCAGATGCATGTTCAAACCAATCAAATGGTGTTTTCTTATGCAGGACTGATCGATTTGCACCCACC
67	FHL2	CATTGCAACGAATCTCTCTTTGGCAAGAAGTACATCCTGCGGGAGGAGAGCCCCTACTGCGTGGTGTGCTTTGAGACCCTGTTCGCCAACACCTGCGAGG
68	FOS	ACTCAAGTCCTTACCTCTTCCGGAGATGTAGCAAAACGCATGGAGTGTGTATTGTTCCCAGTGACACTTCAGAGAGCTGGTAGTTAGTAGCATGTTGAGC
69	FOXM1	CAATTCGCCATCAACAGCACTGAGAGGAAGCGCATGACTTTGAAAGACATCTATACGTGGATTGAGGACCACTTTCCCTACTTTAAGCACATTGCCAAGC
70	FTH1	CCAAATACTTTCTTCACCAATCTCATGAGGAGAGGGAACATGCTGAGAAACTGATGAAGCTGCAGAACCAACGAGGTGGCCGAATCTTCCTTCAGGATAT
71	GADD45A	GTTACTCCCTACACTGATGCAAGGATTACAGAAACTGATGCCAAGGGGCTGAGTGAGTTCAACTACATGTTCTGGGGGCCCGGAGATAGATGACTTTGCA
72	GCLC	CTCAAGTGGGGCGATGAGGTGGAATACATGTTGGTATCTTTTGATCATGAAAATAAAAAAGTCCGGTTGGTCCTGTCTGGGGAGAAAGTTCTTGAAACTC
73	GCLM	TCATCATCAACTAGAAGTGCAGTTGACATGGCCTGTTCAGTCCTTGGAGTTGCACAGCTGGATTCTGTGATCATTGCTTCACCTCCTATTGAAGATGGAG
74	GGT1	CATGAATGCCCACAGCATGGGCATCGGGGGTGGCCTCTTCCTCACCATCTACAACAGCACCACACGAAAAGCTGAGGTCATCAACGCCCGCGAGGTGGCC
75	GLA	GCTGCTCCTTTATTCATGTCTAATGACCTCCGACACATCAGCCCTCAAGCCAAAGCTCTCCTTCAGGATAAGGACGTAATTGCCATCAATCAGGACCCCT
76	GNMT	GCTTGAGTAAGTTCCGGCTCTCCTACTACCCACACTGTCTGGCATCCTTCACGGAGCTGCTCCAAGCAGCCTTCGGAGGTAAGTGCCAGCACAGCGTCCT
77	GOT1	GTCCTCACCAACCTGGGAGAATCACAATGCTGTGTTTTCCGCTGCTGGTTTTAAAGACATTCGGTCCTATCGCTACTGGGATGCAGAGAAGAGAGGATTG
78	GOT2	GGAGAGTAGGAAACTGTACTTTATCTCGGCATCCTCTTGAATGATAGTGCAAGTTTCTCCAGTTGGGATGTTGTCTCTGCCCGGTTGGACCTCCTCCCTT
79	GPX1	GGTTTTCATCTATGAGGGTGTTTCCTCTAAACCTACGAGGGAGGAACACCTGATCTTACAGAAAATACCACCTCGAGATGGGTGCTGGTCCTGTTGATCC
80	GPX2	CCTCTGGTTGGTGATTCAACTTGGGCTCCAAGACTTGGGTAAGCTCTGGGCCTTCACAGAATGATGGCACCTTCCTAAACCCTCATGGGTGGTGTCTGAG
81	GPX3	GTCCAATTGTTCTGCTCTAACTGATACCTCAACCTTGGGGCCAGCATCTCCCACTGCCTCCAAATATTAGTAACTATGACTGACGTCCCCAGAAGTTTCT
82	GPX4	CAGGGAGTAACGAAGAGATCAAAGAGTTCGCCGCGGGCTACAACGTCAAATTCGATATGTTCAGCAAGATCTGCGTGAACGGGGACGACGCCCACCCGCT
83	GPX5	CATCCTGAAGAACATTCCTAGACATTCTGACTCTTCCATCTCTCTCTACCCTGGAGGTGTAGAAATAGCAATGGGGTCACAGTCACACAATTTAGGTTCC
84	GSR	ATGCAGGGACTTGGGTGTGATGAAATGCTGCAGGGTTTTGCTGTTGCAGTGAAGATGGGAGCAACGAAGGCAGACTTTGACAACACAGTCGCCATTCACC
85	GSS	CAACCAGGCCACGGGACCTTCTATCCTCTGTATTTGTCATTCCTCTCCTAGCCCTCCTGAGGGGTATCCTCCTAAAGACCTCCAAAGTTTTTATGGAAGG
86	GSTP1	TTTTGAGACCCTGCTGTCCCAGAACCAGGGAGGCAAGACCTTCATTGTGGGAGACCAGATCTCCTTCGCTGACTACAACCTGCTGGACTTGCTGCTGATC
87	GSTZ1	CGTAACACCACGGGGAAGGCTGTGTGCCTTTTCTCATCCGCTTTTGTTGTGTGTGACTCCAAAGAATGCCCGCGCTGAAATTTGGCGTGAATTAAACTGA
88	GUSB	CCGATTTCATGACTGAACAGTCACCGACGAGAGTGCTGGGGAATAAAAAGGGGATCTTCACTCGGCAGAGACAACCAAAAAGTGCAGCGTTCCTTTTGCG
89	HMOX1	TGTTGTTTTTATAGCAGGGTTGGGGTGGTTTTTGAGCCATGCGTGGGTGGGGAGGGAGGTGTTTAACGGCACTGTGGCCTTGGTCTAACTTTTGTGTGAA
90	HPRT1	TGTGATGAAGGAGATGGGAGGCCATCACATTGTAGCCCTCTGTGTGCTCAAGGGGGGCTATAAATTCTTTGCTGACCTGCTGGATTACATCAAAGCACTG
91	HSP90AA1	CTTGACCAATGACTGGGAAGATCACTTGGCAGTGAAGCATTTTTCAGTTGAAGGACAGTTGGAATTCAGAGCCCTTCTATTTGTCCCACGACGTGCTCCT
92	HSP90AB1	AGCCAATATGGAGCGGATCATGAAAGCCCAGGCACTTCGGGACAACTCCACCATGGGCTATATGATGGCCAAAAAGCACCTGGAGATCAACCCTGACCAC
93	HSPA1A	GCTTCCCAGAGCGAACCTGTGCGGCTGCAGGCACCGGCGCGTCGAGTTTCCGGCGTCCGGAAGGACCGAGCTCTTCTCGCGGATCCAGTGTTCCGTTTCC
94	HTATSF1	CTTTGATAGGCACCCAGATGGTGTGGCCTCTGTGTCCTTTCGGGATCCAGAGGAAGCTGATTATTGTATTCAGACTCTCGATGGAAGATGGTTTGGTGGC
95	IFNA1	ATCCCTCTCTTTATCAACAAACTTGCAAGAAAGATTAAGGAGGAAGGAATAACATCTGGTCCAACATGAAAACAATTCTTATTGACTCATACACCAGGTC
96	IFNB1	ACAGACTTACAGGTTACCTCCGAAACTGAAGATCTCCTAGCCTGTGCCTCTGGGACTGGACAATTGCTTCAAGCATTCTTCAACCAGCAGATGCTGTTTA
97	IFNG	ATACTATCCAGTTACTGCCGGTTTGAAAATATGCCTGCAATCTGAGCCAGTGCTTTAATGGCATGTCAGACAGAACTTGAATGTGTCAGGTGACCCTGAT
98	IL10	AAGGATCAGCTGGACAACTTGTTGTTAAAGGAGTCCTTGCTGGAGGACTTTAAGGGTTACCTGGGTTGCCAAGCCTTGTCTGAGATGATCCAGTTTTACC
99	IL12B	GCAAGGCTGCAAGTACATCAGTTTTATGACAATCAGGAAGAATGCAGTGTTCTGATACCAGTGCCATCATACACTTGTGATGGATGGGAACGCAAGAGAT
100	IL16	TCCTGTGAGACGAAGCTACTTGACGAAAAGACCAGCAAACTCTATTCTATCAGCAGCCAAGTGTCATCGGCTGTCATGAAATCCTTGCTGTGCCTTCCAT
101	IL1B	GGGACCAAAGGCGGCCAGGATATAACTGACTTCACCATGCAATTTGTGTCTTCCTAAAGAGAGCTGTACCCAGAGAGTCCTGTGCTGAATGTGGACTCAA
102	IL2	AGGATGCAACTCCTGTCTTGCATTGCACTAAGTCTTGCACTTGTCACAAACAGTGCACCTACTTCAAGTTCTACAAAGAAAACACAGCTACAACTGGAGC
103	IRF1	CTGTGCGAGTGTACCGGATGCTTCCACCTCTCACCAAGAACCAGAGAAAAGAAAGAAAGTCGAAGTCCAGCCGAGATGCTAAGAGCAAGGCCAAGAGGAA
104	IRF2	AGGCAGCACTAGCGACATTGCAGTCTGCTTCTGCACCTTATCTTAAAGCACTTACAGATAGGCCTTCTTGTGATCTTGCTCTATCTCACAGCACACTCAG
105	KLRD1	CAATTTTACTGGATTGGACTCTCTTACAGTGAGGAGCACACCGCCTGGTTGTGGGAGAATGGCTCTGCACTCTCCCAGTATCTATTTCCATCATTTGAAA
106	KRT1	TGCAGCAGGTAGATACCTCCACTAGAACCCATAATTTAGAGCCCTACTTTGAGTCATTCATCAACAATCTCCGAAGGAGAGTGGACCAACTGAAGAGTGA
107	LDHA	AACTTCCTGGCTCCTTCACTGAACATGCCTAGTCCAACATTTTTTCCCAGTGAGTCACATCCTGGGATCCAGTGTATAAATCCAATATCATGTCTTGTGC
108	LHPP	ACCATACCTGCTCATCCATGACGGAGTCCGCTCAGAATTTGATCAGATCGACACATCCAACCCAAACTGTGTGGTAATTGCAGACGCAGGAGAAAGCTTT
109	LPO	CTGCTGGCCAAGAAATCCAAGCTGATGAAACAGAATAAAATGATGACTGGAGAGCTGCGCAACAAGCTTTTCCAGCCAACTCACAGGATCCATGGCTTTG
110	LTBR	GTGCTGCCTGGGCCCTCGAGTGTACACACTGCGAGCTACTTTCTGACTGCCCGCCTGGCACTGAAGCCGAGCTCAAAGATGAAGTTGGGAAGGGTAACAA
111	MAP3K5	TTTAGGAAAAGGCACTTATGGGATAGTCTACGCAGGTCGGGACTTGAGCAACCAAGTCAGAATTGCTATTAAGGAAATCCCAGAGAGAGACAGCAGATAC
112	MAT1A	GGGGATTAACCCACTAGCTCTTGTTGAGCCGTGGGCAATTGTCTGAAAAGTGAAGACAGAACCACAGGGCTATTTTGTTTGCTTCATGTGTCCCAGAAGA
113	MAT2A	AAGCAGTTGTGCCTGCGAAATACCTTGATGAGGATACAATCTACCACCTACAGCCAAGTGGCAGATTTGTTATTGGTGGGCCTCAGGGTGATGCTGGTTT
114	MB	CAAGAGAGAGCGGGGTCTGATCTCGTGTAGCCATATAGAGTTTGCTTCTGAGTGTCTGCTTTGTTTAGTAGAGGTGGGCAGGAGGAGCTGAGGGGCTGGG
115	MBL2	TGGACTTGTCTTTTGGTGGACATGGTGCACTAATTTCACTACCTATCCAGGAGTGGAACTGGTAGAGGATGAGGAAAGCATGTATTCAGCTTTAGTAGAT
116	MPO	AGACCTGCTGGAGAGGAAGCTGCGGTCCCTGTGGCGAAGGCCATTCAATGTCACTGATGTGCTGACGCCCGCCCAGCTGAATGTGTTGTCCAAGTCAAGC
117	MPST	CGCGACGCGCGACGCGAGTTCGAGGAGCGCCACATCCCGGGCGCCGCTTTCTTCGACATCGACCAGTGCAGCGACCGCACCTCGCCCTACGACCACATGC
118	MPV17	TGGTACAAGGTTTTGGATCGGTTCATCCCTGGCACCACCAAAGTGGATGCACTGAAGAAGATGTTGTTGGATCAGGGGGGCTTTGCCCCGTGTTTTCTAG
119	MSRA	TGCAGAAGTCGTCCGAGTGGTGTACCAGCCAGAACACATGAGTTTTGAGGAACTGCTCAAGGTCTTCTGGGAGAATCACGACCCGACCCAAGGTATGCGC
120	MT3	CACTAGCCAAGCCGCGCGTCCAGTTGCTTGGAGAAGCCCGTTCACCGCCTCCAGCTGCTGCTCTCCTCGACATGGACCCTGAGACCTGCCCCTGCCCTTC
121	MTR	TGAGTGAACTACAGCTATACCTCACAATAAGAATGAATCTCAGAAAATATTAAGGAAAAAAGCAAGTTTGAAGAGACCACATGGGGCGTACTATTTTTAT
122	NCF1	TGAGCCTGCCCACCAAGATCTCCCGCTGTCCCCACCTCCTCGACTTCTTCAAGGTGCGCCCTGATGACCTCAAGCTCCCCACGGACAACCAGACAAAAAA
123	NCF2	GCTCACCGTGTGCTATTTGGGTTTGTGCCTGAGACAAAAGAAGAGCTCCAGGTCATGCCAGGGAACATTGTCTTTGTCTTGAAGAAGGGCAATGATAACT
124	NCOA7	TCAGGATCTGGAGGTGTGGGCATTTGATTGAAATTCAGACTGCCTTAAAATATAACATTAAAAAGACTGGGTTCGATCAGCCCTCCTAAAGCTGGCTGGA
125	NFATC1	CGAATTCTCTGGTGGTTGAGATCCCGCCATTTCGGAATCAGAGGATAACCAGCCCCGTTCACGTCAGTTTCTACGTCTGCAACGGGAAGAGAAAGCGAAG
126	NFKBIA	GGATGAGGAGAGCTATGACACAGAGTCAGAGTTCACGGAGTTCACAGAGGACGAGCTGCCCTATGATGACTGTGTGTTTGGAGGCCAGCGTCTGACGTTA
127	NOS2	CCCCAGCGGAGTGATGGCAAGCACGACTTCCGGGTGTGGAATGCTCAGCTCATCCGCTATGCTGGCTACCAGATGCCAGATGGCAGCATCAGAGGGGACC
128	NOX4	ATAGCAAAATATAACAGAGGAAAAACAGTTGGTGTTTTCTGTTGTGGACCCAATTCACTATCCAAGACTCTTCATAAACTGAGTAACCAGAACAACTCAT
129	NOX5	AGCTCCATAAGGTGGACTTTATCTGGATCAACAGAGACCAGCGGTCTTTCGAGTGGTTTGTGAGCCTGCTGACTAAACTGGAGATGGACCAGGCCGAGGA
130	NQO1	CCGAATTCAAATCCTGGAAGGATGGAAGAAACGCCTGGAGAATATTTGGGATGAGACACCACTGTATTTTGCTCCAAGCAGCCTCTTTGACCTAAACTTC
131	NUDT1	TGTGGCCCGACGACAGCTACTGGTTTCCACTCCTGCTTCAGAAGAAGAAATTCCACGGGTACTTCAAGTTCCAGGGTCAGGACACCATCCTGGACTACAC
132	PDLIM1	GGATCCCAACAAGCCCTCAGGATTCAGAAGTGTTAAAGCTCCTGTCACTAAAGTGGCTGCGTCGATTGGAAATGCTCAGAAGTTGCCTATGTGTGACAAA
133	POLR1B	GGAGAACTCGGCCTTAGAATACTTTGGTGAGATGTTAAAGGCTGCTGGCTACAATTTCTATGGCACCGAGAGGTTATATAGTGGCATCAGTGGGCTAGAA
134	PPIA	GGAATATTGAAAATGTAGGCAGCAACTGGGCATGGTGGCTCACTGTCTGTAATGTATTACCTGAGGCAGAAGACCACCT
135	PRDX1	GACCCATGAACATTCCTTTGGTATCAGACCCGAAGCGCACCATTGCTCAGGATTATGGGGTCTTAAAGGCTGATGAAGGCATCTCGTTCAGGGGCCTTTT
136	PRDX2	GTCGGACTACAAAGGGAAGTACGTGGTCCTCTTTTTCTACCCTCTGGACTTCACTTTTGTGTGCCCCACCGAGATCATCGCGTTCAGCAACCGTGCAGAG
137	PRDX3	CATGGTTAGTTGCTAGTACAAGGAATCCTTTATTGGTAACATCTTGGTGGCTGGCTAGCTAGTTTCTACAGAACATAATTTGCCTCTATAGAAGGCTATT
138	PRDX4	AGGAGGACTTGGGCCAATAAGGATTCCACTTCTTTCAGATTTGACCCATCAGATCTCAAAGGACTATGGTGTATACCTAGAGGACTCAGGCCACACTCTT
139	PRDX5	GGAAGGAGACAGACTTATTACTAGATGATTCGCTGGTGTCCATCTTTGGGAATCGACGTCTCAAGAGGTTCTCCATGGTGGTACAGGATGGCATAGTGAA
140	PRDX6	GTGATAAGTTTCTATCAAAATGGGGAGATTGCAGAAAAGGCTTCCCTTGGCTCCCAAGGAGGTGTAGCAGGTGTGAGCAATATTAGTGCCATGTGCCTTT
141	PRNP	GCATGAGCTCTGTGTGTACCGAGAACTGGGGTGATGTTTTACTTTTCACAGTATGGGCTACACAGCAGCTGTTCAACAAGAGTAAATATTGTCACAACAC
142	PTGR1	TGATAATGTAGGTGGAGAGTTTTCAAACACTGTTATCGGCCAGATGAAGAAATTTGGAAGGATTGCCATATGTGGAGCCATCTCTACATATAACAGAACC
143	PTGS1	ACCCCCAAGGCACCAACCTCATGTTTGCCTTCTTTGCACAACACTTCACCCACCAGTTCTTCAAAACTTCTGGCAAGATGGGTCCTGGCTTCACCAAGGC
144	PTGS2	GCTACAAAAGCTGGGAAGCCTTCTCTAACCTCTCCTATTATACTAGAGCCCTTCCTCCTGTGCCTGATGATTGCCCGACTCCCTTGGGTGTCAAAGGTAA
145	PTK2B	CCAGTAGATGTGGAAAAGGAGGACGTGCGTATCCTCAAGGTCTGCTTCTATAGCAACAGCTTCAATCCTGGGAAAAACTTCAAACTGGTCAAATGCACTG
146	RBL2	GAATCTCCACACCACTAACTGGTGTTAGGTACATTAAGGAGAATAGCCCTTGTGTGACTCCAGTTTCTACAGCTACGCATAGCTTGAGTCGTCTTCACAC
147	RNF7	TTCAGAGCCCTGGTGGATCTTGTAATCCAGTGCCCTACAAAGGCTAGAACACTACAGGGGATGAATTCTTCAAATAGGAGCCGATGGATCTGTGGTCCTT
148	RPLP0	CGAAATGTTTCATTGTGGGAGCAGACAATGTGGGCTCCAAGCAGATGCAGCAGATCCGCATGTCCCTTCGCGGGAAGGCTGTGGTGCTGATGGGCAAGAA
149	SEPP1	GGAGCATAAGAGATCAAGATCCAATGCTAAACTCCAATGGTTCAGTGACTGTGGTTGCTCTTCTTCAAGCCAGCTGATACCTGTGCATACTGCAGGCATC
150	VIMP	GAAATGCAAAGAAGCCCCAGGAGGAAGACAGTCCTGGGCCTTCCACTTCATCTGTCCTGAAACGGAAATCGGACAGAAAGCCTTTGCGGGGAGGAGGTTA
151	SELL	CTAACTCCAGTGAAGTAATGGGGTCCTGCTCAAGTTGAAAGAGTCCTATTTGCACTGTAGCCTCGCCGTCTGTGAATTGGACCATCCTATTTAACTGGCT
152	SERPINA1	TCACTGTCAACTTCGGGGACACCGAAGAGGCCAAGAAACAGATCAACGATTACGTGGAGAAGGGTACTCAAGGGAAAATTGTGGATTTGGTCAAGGAGCT
153	SERPINC1	TCAAGGCCAACAGGCCTTTCCTGGTTTTTATAAGAGAAGTTCCTCTGAACACTATTATCTTCATGGGCAGAGTAGCCAACCCTTGTGTTAAGTAAAATGT
154	SFTPD	AAAGTGGGCTTCCAGATGTTGCTTCTCTGAGGCAGCAGGTTGAGGCCTTACAGGGACAAGTACAGCACCTCCAGGCTGCTTTCTCTCAGTATAAGAAAGT
155	SIRT2	CTATGACAACCTAGAGAAGTACCATCTTCCCTACCCAGAGGCCATCTTTGAGATCAGCTATTTCAAGAAACATCCGGAACCCTTCTTCGCCCTCGCCAAG
156	SLC7A11	TCCATTACCAGCTTTTGTACGAGTCTGGGTGGAACTCCTCATAATACGCCCTGCAGCTACTGCTGTGATATCCCTGGCATTTGGACGCTACATTCTGGAA
157	SLPI	TTTCTGTGAGATGGATGGCCAGTGCAAGCGTGACTTGAAGTGTTGCATGGGCATGTGTGGGAAATCCTGCGTTTCCCCTGTGAAAGCTTGATTCCTGCCA
158	SMARCB1	AGAAGGAGAACTCACCAGAGAAGTTTGCCCTGAAGCTGTGCTCGGAGCTGGGGTTGGGCGGGGAGTTTGTCACCACCATCGCATACAGCATCCGGGGACA
159	SOD1	GCCTATAAAGTAGTCGCGGAGACGGGGTGCTGGTTTGCGTCGTAGTCTCCTGCAGCGTCTGGGGTTTCCGTTGCAGTCCTCGGAACCAGGACCTCGGCGT
160	SOD2	TTTGGGGTATCTGGGCTCCAGGCAGAAGCACAGCCTCCCCGACCTGCCCTACGACTACGGCGCCCTGGAACCTCACATCAACGCGCAGATCATGCAGCTG
161	SOD3	GGTGCAGCTCTCTTTTCAGGAGAGAAAGCTCTCTTGGAGGAGCTGGAAAGGTGCCCGACTCCAGCCATGCTGGCGCTACTGTGTTCCTGCCTGCTCCTGG
162	SPINK1	GACGTGGTAAGTGCGGTGCAGTTTTCAACTGACCTCTGGACGCAGAACTTCAGCCATGAAGGTAACAGGCATCTTTCTTCTCAGTGCCTTGGCCCTGTTG
163	SQRDL	AAAGAGTTCCTTGATGGGTAATGGTGACCAAATGCCTCCCTTTTCAGTACCTTTGAACAGCAACCATGTGGGCTACTCATGATGGGCTTGATTCTTTGGG
164	SQSTM1	GGGCCAGTTTCTCTGCCTTCTTCCAGGATCAGGGGTTAGGGTGCAAGAAGCCATTTAGGGCAGCAAAACAAGTGACATGAAGGGAGGGTCCCTGTGTGTG
165	SRXN1	AAGAGAGTGAGAGTAGAAGCTGAAAGACTTCTTGAGTTCTTGGCCTGGAACTGGGACTAGGACAGTGTCACTTCTGCTAAGTTCTTTTGGTCAGAGCAAA
166	STAT1	ACAGTGGTTAGAAAAGCAAGACTGGGAGCACGCTGCCAATGATGTTTCATTTGCCACCATCCGTTTTCATGACCTCCTGTCACAGCTGGATGATCAATAT
167	STAT3	AAAGAAGGAGGCGTCACTTTCACTTGGGTGGAGAAGGACATCAGCGGTAAGACCCAGATCCAGTCCGTGGAACCATACACAAAGCAGCAGCTGAACAACA
168	SUOX	GGCGGGATTACAAAGGCTTCTCTCCATCTGTGGACTGGGAGACTGTAGATTTTGACTCTGCTCCATCCATTCAGGAACTTCCTGTCCAGTCGGCCATCAC
169	TGFB1	TATATGTTCTTCAACACATCAGAGCTCCGAGAAGCGGTACCTGAACCCGTGTTGCTCTCCCGGGCAGAGCTGCGTCTGCTGAGGCTCAAGTTAAAAGTGG
170	TNF	AGCAACAAGACCACCACTTCGAAACCTGGGATTCAGGAATGTGTGGCCTGCACAGTGAAGTGCTGGCAACCACTAAGAATTCAAACTGGGGCCTCCAGAA
171	TNFRSF1B	CCCAGCTGAAGGGAGCACTGGCGACTTCGCTCTTCCAGTTGGACTGATTGTGGGTGTGACAGCCTTGGGTCTACTAATAATAGGAGTGGTGAACTGTGTC
172	TNFSF10	GGGGGGACCCAGCCTGGGACAGACCTGCGTGCTGATCGTGATCTTCACAGTGCTCCTGCAGTCTCTCTGTGTGGCTGTAACTTACGTGTACTTTACCAAC
173	TPO	CTCCAGCTCAGCTTCTGTCTTTTTCCAAACTTCCTGAGCCAACAAGCGGAGTGATTGCCCGAGCAGCAGAGATAATGGAAACATCAATACAAGCGATGAA
174	TRAPPC6A	CCTGCGCGGCGCCCTCTATACCCTGGGCATTGAGAGCGTGGTCACCGCCTCCGTGGCAGCCCTGCCCGTCTGTAAGTTCCAGGTGGTGATTCCGAAATCC
175	TRIM5	GAAAGCTTCCTGGAAGACTCAAATACAGTATGACAAAACCAACGTCTTGGCAGATTTTGAGCAACTGAGAGACATCCTGGACTGGGAGGAGAGCAATGAG
176	TST	CCTCTTAGGTGAAGGAGATGACATGTTTTTAGAATTGCTGTGCAAGGCTCACCCTCTCTCTGTCAACACTGGAATAAACTTTGCCTTTTCTGAGTAGTGA
177	TTN	GTGCCTGAGGCTCCCAAAGAAGTTGTTCCTGAAAAGAAAGTGCCAGTGCCTCCTCCTAAAAAGCCTGAAGTGCCACCCACAAAAGTCCCAGAGGTGCCAA
178	TXN	CAGCCAAGATGGTGAAGCAGATCGAGAGCAAGACTGCTTTTCAGGAAGCCTTGGACGCTGCAGGTGATAAACTTGTAGTAGTTGACTTCTCAGCCACGTG
179	TXNRD1	AGTGATGATCTTTTCTCCTTGCCTTACTGCCCGGGTAAGACCCTGGTTGTTGGAGCATCCTATGTCGCTTTGGAGTGCGCTGGATTTCTTGCTGGTATTG
180	TXNRD2	TTTAACATCAAAGCCAGCTTTGTTGACGAGCACACGGTTTGCGGCGTTGCCAAAGGTGGGAAAGAGATTCTGCTGTCAGCCGATCACATCATCATTGCTA
181	UCP2	CTGCCGTGTTCTCCCTGCGGCTCGGACACATAGTATGACCATTAGGTGTTTCGTCTCCCACCCATTTTCTATGGAAAACCAAGGGGATCGGGCCATGATA
182	VPS4A	CAAGCTCTGCCTCAAAGACCGAGTGACATAAGCCATTCCCACCCTCCTAGGTTCACATCCAGGGCTGTGTCTTCCTTGGGGGAGGAGATGGTGTCGTTTA
183	XCL1	CCTCACTACCCAGCGACTGCCGGTTAGCAGAATCAAGACCTACACCATCACGGAAGGCTCCTTGAGAGCAGTAATTTTTATTACCAAACGTGGCCTAAAA
184	XPO1	AATCTTTCTTCAGGAATATGTGGCTAATCTCCTTAAGTCGGCCTTCCCTCACCTACAAGATGCTCAAGTAAAGCTCTTTGTGACAGGGCTTTTCAGCTTA
185	YY1	GACCCTGGAGGGCGAGTTCTCGGTCACCATGTGGTCCTCAGATGAAAAAAAAGATATTGACCATGAGACAGTGGTTGAAGAACAGATCATTGGAGAGAAC

### Sheet: S1B. Norm. intensity values
Table S1B. Normalized intensity values of differentially expressed gene in nCounter Gene Expression Assay
Probe Name	Accession No.	UT1	UT2	UT3	PMA1	PMA2	PMA3	Vs1	Vs2	Vs3	Vs+PMA1	Vs+PMA2	Vs+PMA3
APOBEC3G	NM_021822.2	117.74	93.09	111.61	87.34	113.45	101.48	107.99	97.01	130.42	61.14	44.6	72.24
BAD	NM_004322.3	225.19	187.96	150.62	85.15	146.97	104.26	25.6	26.95	42.87	22.48	37.66	35.14
BAG2	NM_004282.3	835.59	732.16	1116.11	424.67	523.4	760.43	422.35	411.14	540.83	210.39	174.43	274.32
BANF1	NM_001143985.1	2553.64	2298.53	2576.81	1136.45	1170.57	1433.27	1215.85	1169.51	1543.14	811.9	668.97	1234.92
BAX	NM_138761.3	3456.68	3294.74	3130.53	2042.55	2029.16	1864.22	1414.23	1331.97	1765.68	636.57	546.08	1118.75
BCL2	NM_000657.2	587.54	564.79	494.12	164.84	167.59	197.4	137.58	157.83	228.92	119.58	78.29	96.65
BNIP3	NM_004052.2	863.03	750.96	1115.03	364.62	453.79	486.56	639.12	436.55	536.27	738.17	969.27	257.72
CASP3	NM_032991.2	1707.76	1654.98	1758.69	1118.98	1175.73	1498.61	959.88	947.78	1072.54	724.68	506.44	774.14
CASP8	NM_001228.4	948.76	826.15	786.7	852.61	912.73	804.91	675.92	682.92	606.5	439.67	232.9	391.46
CAT	NM_001752.2	10451.2	9596.01	10668.1	1033.83	1309.8	1832.25	2229.33	2223.54	3752.98	2005.02	1654.1	3383.57
CCL2	NM_002982.3	124.6	103.83	71.52	2105.87	1926.02	955.05	7369.52	7910.96	5013.39	4399.36	2011.88	1972.94
CCL3	NM_002983.2	145.17	104.72	136.53	57120.4	45701.2	60587.9	2458.9	2428.34	1879.68	16935.7	19038.5	11215.8
CCL4	NM_002984.2	17.48	15.07	15.19	8804.47	10236	9745.12	181.58	207.88	116.74	1960.96	6464.77	3311.33
CCL8	NM_005623.2	17.48	15.07	15.19	16.82	22.63	15.02	173.58	185.55	46.51	22.48	30.72	16.32
CCR2	NM_001123041.2	25.15	25.96	28.17	19.65	61.88	15.02	17.91	18.48	14.69	16.09	11.62	20.5
CDK7	NM_001799.2	632.12	635.5	659.92	569.86	538.87	703.43	255.97	227.9	347.48	232.87	246.78	320.2
CDK9	NM_001261.2	608.12	634.6	599.23	425.76	355.81	346.15	277.57	255.61	384.87	208.59	228.94	165.96
CDKN1A	NM_000389.2	352.07	350.87	248.15	7788.11	7044.04	11920.7	1926.17	1966.38	1427.32	3260.18	2727.43	2692.41
CEBPB	NM_005194.2	6587.58	5936.08	4550.06	11952.9	10344.3	9907.77	5682.52	5585.8	5743.01	6426.86	4996	4635.09
COPS6	NM_006833.4	9499.01	8990.05	9159.71	4711.73	4496.63	4826.68	3989.12	3825.75	5850.63	3092.05	2338.93	4694.64
CXCL8	NM_000584.2	1827.79	1543.99	2689.51	61420.6	58154.6	156598	51975.4	45290.8	97424.2	90665.6	235659	161405
CXCR4	NM_003467.2	20556	20851.5	17061.3	475.98	502.78	247.45	3118.83	2744.78	2085.8	1186.83	3079.26	185.48
DHCR24	NM_014762.2	2024.4	3779.87	1095.52	2049.1	2178.7	2047.73	629.52	654.44	778.87	682.43	386.52	438.32
FOS	NM_005252.2	516.67	480.65	595.98	1429.02	1327.85	1391.56	432.75	422.69	476.99	684.22	1427.15	615.02
FOXM1	NM_202002.1	2035.83	2042.54	1984.08	1043.65	1147.36	1402.69	1256.65	1319.65	1629.79	1060.05	600.59	1165.6
FTH1	NM_002032.2	62320.8	76603.4	54991.8	319563	306692	298112	110951	112593	119137	156265	153698	149725
GCLC	NM_001498.2	1377.41	1209.23	1322	1227.06	1206.67	1577.85	489.54	454.25	662.13	355.15	246.78	381.7
GGT1	NM_001032364.2	189.75	200.49	173.38	58.95	105.71	73.68	155.98	148.6	176.93	180.72	140.73	132.77
GPX1	NM_000581.2	3066.89	1891.28	2350.34	900.64	1039.07	924.47	788.71	927.76	1016.91	438.77	320.12	620.88
GPX4	NM_001039847.1	7666.65	7403.1	6995.75	6132.02	7361.17	6732.61	2885.25	3113.57	4016.55	3431.91	3125.85	3985.9
GSS	NM_000178.2	941.9	847.63	892.89	418.12	520.83	560.24	259.17	267.16	398.55	224.78	180.38	335.82
GSTP1	NM_000852.2	24463.1	21326.8	24477.5	8404.91	8518.85	12620	10428.4	10586.5	14563.2	9960.37	8049.5	12209.6
HSP90AA1	NM_001017963.2	38620.2	37539.1	36804.6	19307.6	22001	26589.9	19052.9	19369.7	23375.2	14271.6	10324	19865.1
IL10	NM_000572.2	17.48	17.01	15.19	16.82	22.63	41.71	167.98	131.66	51.07	16.09	29.73	20.5
IL16	NM_001172128.1	83.44	98.46	69.35	80.78	108.29	65.34	36.8	40.04	57.46	39.56	29.73	27.33
IL1B	NM_000576.2	21.72	23.27	15.19	5568.7	4576.56	4611.21	1302.24	1325.81	1656.23	3205.34	19506.3	3593.46
IRF1	NM_002198.1	86.87	98.46	70.43	70.96	134.07	102.87	318.36	332.61	294.58	332.67	332.01	420.75
LTBR	XM_006718983.2	957.9	877.17	825.71	591.7	685.84	614.46	307.16	294.88	369.37	213.99	163.53	178.65
MAT2A	NM_005911.4	9373.27	7044.17	5776.7	4114.57	3797.9	3283.59	4259.49	4057.5	5530.51	3521.82	2729.42	3371.86
NCF1	NM_000265.4	2736.54	2482.02	1958.07	10164.7	9060.3	4669.59	736.71	724.5	585.52	300.3	296.33	239.17
NCF2	NM_000433.3	549.82	486.92	507.13	2494.51	2506.15	1544.48	963.08	990.89	848.18	311.99	219.03	264.56
NCOA7	NM_181782.3	315.49	277.47	249.23	215.06	221.74	241.89	352.76	390.35	672.16	469.34	575.81	949.86
NFKBIA	NM_020529.1	1314.54	1219.98	1208.22	3148.43	3065.65	5334.1	5361.76	5352.51	6410.61	3623.42	10234.8	7776.56
NOS2	NM_000625.4	32.01	15.22	20.59	52.4	139.23	52.83	32	16.17	20.98	25.18	25.77	30.26
NQO1	NM_000903.2	2116.99	1921.71	2040.43	2295.82	2511.31	2560.7	1275.85	1320.42	1804.89	800.21	686.81	1016.24
NUDT1	NM_002452.3	1114.5	1049.91	1035.93	421.39	381.59	546.34	411.15	417.3	655.74	329.08	282.46	522.28
PRDX6	NM_004905.2	2902.28	2828.41	2992.92	1991.24	1975.01	2247.91	1017.48	967.79	1700.01	918.89	764.12	1490.69
PTGS1	NM_000962.2	853.88	842.26	765.02	741.26	868.9	617.24	268.77	253.3	358.43	412.69	227.95	365.11
PTGS2	NM_000963.1	25.15	27.75	27.09	269.65	275.88	280.82	183.18	180.93	142.28	225.68	1292.36	267.48
RBL2	NM_005611.3	1012.77	922.81	733.6	462.88	466.68	360.05	221.57	247.92	296.41	171.73	111.99	197.2
SIRT2	NM_012237.3	1890.66	1909.18	1327.42	1135.36	1191.2	911.95	684.72	675.22	686.75	566.44	435.08	588.66
SLC7A11	NM_014331.3	597.83	688.31	1928.82	6604.72	6556.73	9800.73	4368.28	4349.3	7196.78	5595.18	5264.58	7098.09
SMARCB1	NM_003073.3	1444.86	1207.44	1375.09	818.77	737.41	975.9	414.35	438.09	445.98	259.84	170.46	370.96
SOD1	NM_000454.4	294.92	257.78	263.32	234.71	278.46	275.25	130.38	134.74	134.07	113.29	112.98	154.24
SOD2	NM_000636.2	1665.47	1585.16	1815.04	1568.76	1513.49	1441.61	5300.16	5273.21	5572.46	3248.49	24471.6	5511.73
SQRDL	NM_021199.2	7146.55	7134.58	9256.15	8510.8	8245.55	9896.65	4395.47	4069.82	5632.66	3488.56	2417.23	4607.75
SQSTM1	NM_003900.3	7894.12	8820.88	8751.19	18880.8	22168.6	24981.4	10975.5	11073	12606	9527.89	9885.96	10681.8
SRXN1	NM_080725.1	841.31	901.33	1664.42	2573.11	2810.4	6443.46	1870.18	1833.19	4130.56	1337.88	2206.13	4374.44
STAT3	NM_003150.3	887.03	912.97	756.36	906.1	935.94	779.89	1086.27	1160.27	1091.69	1670.55	1264.61	1513.14
TGFB1	NM_000660.3	4524.32	3944.56	3916.15	9002.07	7765.97	8303.51	1766.99	1874.76	2495.3	1864.76	1182.35	2052.99
TNF	NM_000594.2	563.54	486.92	545.05	4455.18	4225.91	4803.05	882.29	860.77	1349.8	3558.69	17077.2	11785.9
TNFRSF1B	NM_001066.2	868.74	807.35	702.18	2259.8	2212.22	2076.92	929.49	990.89	851.83	770.54	875.12	466.63
TNFSF10	NM_003810.2	118.88	81.45	91.02	26.2	22.63	15.02	63.99	56.97	32.83	28.77	31.71	28.31
TXNRD2	NM_006440.3	812.73	732.16	631.74	448.68	440.9	443.47	315.96	351.09	363.9	251.75	185.33	275.29
VPS4A	NM_013245.2	1071.07	983.68	967.66	903.92	825.07	1039.85	370.36	383.42	389.43	351.55	260.65	390.49
XCL1	NM_002995.2	17.48	15.07	15.19	16.82	22.63	27.8	24.8	19.25	29.18	18.88	20.81	31.24
XPO1	NM_003400.3	12952.3	11184.8	12082.2	6666.94	6270.53	7894.8	6265.65	5987.7	6107.82	3983.97	2300.28	3629.58
YY1	NM_003403.3	3752.74	3392.3	3611.65	1931.2	1879.61	2270.15	2203.74	2317.47	2713.27	2228.9	1683.83	2276.54

### Sheet: S1C.Fold Change
Table S1C. Fold change (FC>1.5, p<0.05) of differentially expressed gene in nCounter Gene Expression Assay
Probe Name	PMA v/s UT	P value			UT- RNA isolated from untreated U1 cells
CCL4	511.59	8e-08			PMA - RNA isolated from U1 cells treated with PMA (5 ng/mL)
CCL3	423.95	1.74e-06			Vs - RNA isolated from U1 cells treated with Vs (50 ng/µL)
IL1B	235.02	1.09e-06			Vs + PMA - RNA isolated from Vs pre-treated U1 cells exposed to PMA
CXCL8	41.93	0.00198838
CDKN1A	27.73	0.00014352
CCL2	16.12	0.00146677
PTGS2	10.34	2.098e-05
TNF	8.46	4.29e-06
SLC7A11	8.12	0.0199753
FTH1	4.81	0.00272844
NCF2	4.14	0.00977636
SRXN1	3.33	0.0336225
NOS2	3.2	0.0491038
NCF1	3.19	0.0276022
NFKBIA	2.98	0.0241077
TNFRSF1B	2.76	0.00123007
FOS	2.61	0.00196774
SQSTM1	2.58	0.00255652
TGFB1	2.03	0.00039086
CEBPB	1.9	0.0139956
SQRDL	1.14	0.290395
SIRT2	-1.57	0.041939
SMARCB1	-1.6	0.0125074
TXNRD2	-1.62	0.0215102
CDK9	-1.64	0.0123567
BAX	-1.66	0.00024262
HSP90AA1	-1.68	0.0284556
FOXM1	-1.7	0.0248809
XPO1	-1.74	0.00449176
YY1	-1.77	0.00345957
GSS	-1.8	0.0139008
MAT2A	-1.95	0.0256723
COPS6	-1.97	2.229e-05
BANF1	-1.99	0.00369122
RBL2	-2.07	0.00500632
BNIP3	-2.08	0.00877994
NUDT1	-2.4	0.0118747
GSTP1	-2.42	0.014317
GGT1	-2.43	0.0288025
GPX1	-2.51	0.0154972
BCL2	-3.11	0.00013608
TNFSF10	-4.14	0.00140119
CAT	-7.56	0.00525151
CXCR4	-49.8	0.00185865
Probe Name	Vs v/s UT	P value
IL1B	74.88	0.00030003
CCL2	68.11	4.715e-05
CXCL8	31.15	0.00052114
CCL3	17.55	3.172e-05
CCL4	11.64	0.00300272
CCL8	8.13	0.0418762
IL10	6.83	0.0303731
PTGS2	6.3	0.00068869
CDKN1A	5.61	0.00040328
SLC7A11	5.56	0.0278631
NFKBIA	4.56	0.0003011
IRF1	3.73	0.00240662
SOD2	3.19	0.00020199
TNF	1.9	0.0386821
NCF2	1.81	0.00082957
FTH1	1.78	0.0223924
XCL1	1.71	0.0337243
CCR2	-1.66	0.0175419
SQRDL	-1.67	0.0175222
BNIP3	-1.69	0.0304705
CASP3	-1.72	0.00158106
HSP90AA1	-1.84	0.00904793
IL16	-1.89	0.0233292
BANF1	-1.9	0.00894783
BAG2	-1.94	0.0154529
XPO1	-1.97	0.00197068
GSTP1	-2	0.0134595
CDK9	-2.04	0.0275475
SOD1	-2.04	0.00217802
TGFB1	-2.04	0.0112944
COPS6	-2.06	0.0316497
TXNRD2	-2.1	0.00236314
BAX	-2.2	0.00670195
NUDT1	-2.21	0.033072
GPX4	-2.22	0.0110794
CDK7	-2.36	0.0198869
PRDX6	-2.45	0.0371715
GCLC	-2.46	0.00988473
SIRT2	-2.47	0.01687
VPS4A	-2.64	0.00014599
GPX1	-2.64	0.00837197
LTBR	-2.75	0.00065299
PTGS1	-2.83	0.00616677
GSS	-2.96	0.012833
SMARCB1	-3.09	0.0005954
BCL2	-3.21	0.0101204
RBL2	-3.48	0.0006676
NCF1	-3.49	0.00080251
CAT	-3.86	0.0138244
BAD	-6	0.00139364
CXCR4	-7.43	0.00056538
Probe Name	Vs+PMA v/s UT	P value
IL1B	314.28	0.00708343
CCL4	232.23	0.00345796
CCL3	120.33	6.001e-05
CXCL8	76.88	0.00058601
CCL2	26.63	0.00111755
TNF	16.86	0.0260801
PTGS2	16.04	0.0374846
CDKN1A	9.21	0.00041176
SLC7A11	6.41	0.0312007
NFKBIA	5.3	0.0321885
IRF1	4.26	0.00041031
FTH1	2.39	0.0110497
NCOA7	2.27	0.0480321
STAT3	1.73	0.0070805
YY1	-1.75	0.0212744
APOBEC3G	-1.84	0.0319583
NCF2	-1.96	0.0143861
GPX4	-2.1	0.00426313
SOD1	-2.16	0.00923678
MAT2A	-2.27	0.0129765
SQRDL	-2.3	0.0305755
GSTP1	-2.35	0.0110507
CDK7	-2.43	0.0107782
NQO1	-2.46	0.0118899
CASP8	-2.49	0.0347338
TGFB1	-2.49	0.0261561
PTGS1	-2.52	0.0323874
CASP3	-2.6	0.0171797
IL16	-2.61	0.00325617
HSP90AA1	-2.63	0.0354474
BANF1	-2.83	0.0251863
COPS6	-2.85	0.0347749
PRDX6	-2.86	0.0333126
NUDT1	-2.92	0.0269472
VPS4A	-3.05	0.0081988
CDK9	-3.08	0.005854
TXNRD2	-3.08	0.00281402
SIRT2	-3.21	0.00192783
TNFSF10	-3.24	0.00521762
GSS	-3.74	0.0163724
XPO1	-3.75	0.0121852
GCLC	-4.04	0.0059256
BAG2	-4.08	0.00149844
DHCR24	-4.17	0.039298
BAX	-4.51	0.0189018
CAT	-4.57	0.0174329
LTBR	-4.81	0.00034532
SMARCB1	-5.27	0.0139541
GPX1	-5.39	0.00287154
RBL2	-5.65	0.00248872
BCL2	-5.66	0.00159778
BAD	-5.98	0.00131385
NCF1	-8.55	0.0001136
Probe Name	Vs+PMA v/s PMA	P value
IRF1	3.62	0.0104457
NCOA7	2.81	0.0355167
GGT1	1.94	0.0393527
STAT3	1.69	0.00840496
APOBEC3G	-1.72	0.0415904
BCL2	-1.82	0.0238573
CDK9	-1.88	0.00788836
TXNRD2	-1.9	0.0330562
CASP3	-1.91	0.0198687
GPX4	-1.92	0.00240168
FTH1	-2.01	3.832e-05
CEBPB	-2.02	0.00716749
SIRT2	-2.04	0.00504856
GSS	-2.08	0.0387012
SOD1	-2.09	0.00769812
XPO1	-2.15	0.0319346
SQSTM1	-2.18	0.0046803
PTGS1	-2.26	0.0271495
CDK7	-2.27	0.00333011
CASP8	-2.5	0.0386534
BAG2	-2.56	0.0137375
IL16	-2.61	0.00778681
SQRDL	-2.61	0.0275084
BAX	-2.71	0.0425171
RBL2	-2.74	0.0138634
VPS4A	-2.79	0.0044181
NQO1	-2.98	0.00686467
CDKN1A	-3.01	0.0121494
TNFRSF1B	-3.21	0.0244205
SMARCB1	-3.3	0.023146
LTBR	-3.42	0.00068482
CCL3	-3.52	0.00581069
BAD	-3.53	0.00515393
GCLC	-4.12	0.00182672
DHCR24	-4.29	0.01278
TGFB1	-5.04	0.00783462
NCF2	-8.11	0.0009037
NCF1	-27.24	0.00293334

### Sheet: Sheet1
		CCL4	511.59	8e-08
		CCL3	423.95	1.74e-06
		IL1B	235.02	1.09e-06
		CXCL8	41.93	0.00198838
		CDKN1A	27.73	0.00014352
		CCL2	16.12	0.00146677
		PTGS2	10.34	2.098e-05
		TNF	8.46	4.29e-06
		SLC7A11	8.12	0.0199753
		FTH1	4.81	0.00272844
		NCF2	4.14	0.00977636
		SRXN1	3.33	0.0336225
		NOS2	3.2	0.0491038
		NCF1	3.19	0.0276022
		NFKBIA	2.98	0.0241077
		TNFRSF1B	2.76	0.00123007
		FOS	2.61	0.00196774
		SQSTM1	2.58	0.00255652
		TGFB1	2.03	0.00039086
		CEBPB	1.9	0.0139956
		SQRDL	1.14	0.290395
		SIRT2	-1.57	0.041939
		SMARCB1	-1.6	0.0125074
		TXNRD2	-1.62	0.0215102
		CDK9	-1.64	0.0123567
		BAX	-1.66	0.00024262
		HSP90AA1	-1.68	0.0284556
		FOXM1	-1.7	0.0248809
		XPO1	-1.74	0.00449176
		YY1	-1.77	0.00345957
		GSS	-1.8	0.0139008
		MAT2A	-1.95	0.0256723
		COPS6	-1.97	2.229e-05
		BANF1	-1.99	0.00369122
		RBL2	-2.07	0.00500632
		BNIP3	-2.08	0.00877994
		NUDT1	-2.4	0.0118747
		GSTP1	-2.42	0.014317
		GGT1	-2.43	0.0288025
		GPX1	-2.51	0.0154972
		BCL2	-3.11	0.00013608
		TNFSF10	-4.14	0.00140119
		CAT	-7.56	0.00525151
		CXCR4	-49.8	0.00185865
